# Structural correlates of disease-associated CTSC variants in Papillon–Lefèvre syndrome

**DOI:** 10.64898/2026.11.18.767647

**Authors:** Filipe Vono, Andre Naufel, Valeria Santos

## Abstract

**Objective:** To quantify structural features of disease-associated CTSC missense substitutions and evaluate a structural rule for research prioritization in Papillon–Lefèvre syndrome.

**Design:** We compared 16 ClinVar pathogenic or likely pathogenic missense substitutions with 234 recurrent gnomAD substitutions in the mature cathepsin C structure (PDB 1K3B). An expanded exploratory analysis included 35 further literature-indexed substitutions. We audited the documentation used to date the historical holdout and compared AlphaGenome splice scores with a consequence-only baseline.

**Results:** Median predicted destabilization was 2.209 versus 0.763 kcal/mol (AUC 0.764, 95% CI 0.612–0.897). Catalytic proximity was observed in 4/16 versus 9/234. The expanded comparison gave AUC 0.740. Sixteen of 31 substitutions in the historical post-2015 subset had references dated through 2015. For noncoding variants, AlphaGenome splice scores and the consequence-only baseline both obtained AUC 1.000 on 12 positive and 105 negative ClinVar records.

**Conclusions:** Predicted destabilization was associated with ClinVar label status in this dataset. The literature chronology and noncoding consequence composition limit claims of predictive validation.
