## Supplementary data, variant curation, and analysis code for "Structural correlates of disease-associated CTSC variants in Papillon–Lefèvre syndrome": curadoria_literatura.tsv

variant	source_year	source	evidence_scope
W39C	2016	10.1111/ijd.13297	PLS homozygote indexed by review
W39S	2001	10.1046/j.1523-1747.2001.01244.x	PLS homozygote indexed by review
W101S	2019	10.1038/s10038-019-0615-3	Isolated aggressive periodontitis rather than a classic PLS genotype
H127P	2001	10.1046/j.0022-202x.2001.01595.x	PLS compound genotype indexed by review
N239S	2019	10.1111/odi.13095	PLS compound genotype indexed by review
S247R	2012	10.1111/j.1346-8138.2011.01474.x	PLS compound genotype indexed by review
C255R	2021	PMID:34341640	Primary abstract confirms c.763T>C with p.Arg339Ser
C255S	2008	PMID:18841559	Primary abstract reports several variants in proband
Y259C		Chitsamankhun 2024 ref. 62	PLS compound genotype; year not independently verified
S260P	2007	10.1177/154405910708600809	PLS compound genotype indexed by review
L267P	2019	10.7518/hxkq.2019.01.006	PLS compound genotype indexed by review
E268K	2020	10.1111/1346-8138.15412	PLS compound genotype indexed by review
T275I	2014	10.1016/j.jdermsci.2014.09.009	PLS compound genotype indexed by review
S284N	2007	10.1177/154405910708600809	PLS compound genotype indexed by review
P285L		Chitsamankhun 2024 ref. 39	Review points to cathepsin G article; source unresolved
C291Y	2001	10.1002/1098-1004(200102)17:2<152::aid-humu1031>3.0.co;2-3	PLS compound genotype indexed by review
Y294H	2003	10.1016/s1096-7192(03)00070-2	PLS homozygote indexed by review
G297V		10.1111/j.1365-2133.2008.08878.x	Candidate source; inconsistent coding/protein notation in review
G300S	2000	10.1136/jmg.37.2.95	PLS compound genotype indexed by review
G301V	2000	10.1136/jmg.37.2.95	PLS homozygote indexed by review; verify coding notation
G308E	2009	10.1111/j.1365-2133.2008.08878.x	PLS compound genotype indexed by review
Q312R	2004	PMID:14974080	Primary abstract explicitly reports p.Gln312Arg
F314S	2008	PMID:18841559	Primary abstract reports several variants in proband
L316P	2019	10.1002/ajmg.a.61285	PLS homozygote indexed by review
L316R	2004	10.1177/154405910408300503	PLS genotype indexed by review; zygosity needs checking
E319G	2000	10.1136/jmg.37.2.95	PLS homozygote indexed by review
C337S	2019	10.1002/ajmg.a.61285	PLS genotype indexed by review
R339S	2021	PMID:34341640	Primary abstract confirms c.1015C>A with p.Cys255Arg
Y340C	2016	10.1111/ijd.13297	PLS homozygote indexed by review
G386R	2008	10.1038/sj.jid.5700987	PLS compound genotype with deletion indexed by review
H405N	2004	10.1002/humu.9243	PLS homozygote indexed by review
H405R		Chitsamankhun 2024 ref. 39	Review points to cathepsin G article; source unresolved
W423S	2004	10.1177/154405910408300503	PLS compound genotype indexed by review
D446A		Chitsamankhun 2024 ref. 137	PLS homozygote indexed by review; primary report still to verify
E447G	2000	10.1136/jmg.37.2.95; PMID:14974080	Multiple genotypes indexed by review; 2000 is a listed source
