## Supplementary data, variant curation, and analysis code for "Structural correlates of disease-associated CTSC variants in Papillon–Lefèvre syndrome": descritores_estruturais.csv

uniprot_pos	wt_aa	dominio	na_1k3b	dist_cys258	dist_sitio_ativo	dist_cloreto	dist_interface_tetramero	rsa_tetramero	dissulfeto	glicosilacao
1	M	peptideo_sinal	nao						nao	nao
2	G	peptideo_sinal	nao						nao	nao
3	A	peptideo_sinal	nao						nao	nao
4	G	peptideo_sinal	nao						nao	nao
5	P	peptideo_sinal	nao						nao	nao
6	S	peptideo_sinal	nao						nao	nao
7	L	peptideo_sinal	nao						nao	nao
8	L	peptideo_sinal	nao						nao	nao
9	L	peptideo_sinal	nao						nao	nao
10	A	peptideo_sinal	nao						nao	nao
11	A	peptideo_sinal	nao						nao	nao
12	L	peptideo_sinal	nao						nao	nao
13	L	peptideo_sinal	nao						nao	nao
14	L	peptideo_sinal	nao						nao	nao
15	L	peptideo_sinal	nao						nao	nao
16	L	peptideo_sinal	nao						nao	nao
17	S	peptideo_sinal	nao						nao	nao
18	G	peptideo_sinal	nao						nao	nao
19	D	peptideo_sinal	nao						nao	nao
20	G	peptideo_sinal	nao						nao	nao
21	A	peptideo_sinal	nao						nao	nao
22	V	peptideo_sinal	nao						nao	nao
23	R	peptideo_sinal	nao						nao	nao
24	C	peptideo_sinal	nao						nao	nao
25	D	exclusao	sim	7.15	7.15	9.42	17.46	0.017	nao	nao
26	T	exclusao	sim	12.24	12.24	12.08	18.63	0.012	nao	nao
27	P	exclusao	sim	15.02	15.02	15.22	17.48	0.037	nao	nao
28	A	exclusao	sim	14.98	13.89	12.82	15.04	0.008	nao	nao
29	N	exclusao	sim	16.35	13.78	13.8	10.71	0.125	nao	sim
30	C	exclusao	sim	18.12	16.08	12.85	10.11	0.0	sim	nao
31	T	exclusao	sim	20.42	18.22	14.51	7.53	0.028	nao	nao
32	Y	exclusao	sim	21.23	18.86	13.78	7.8	0.0	nao	nao
33	L	exclusao	sim	24.0	21.54	16.7	6.38	0.209	nao	nao
34	D	exclusao	sim	22.98	20.92	17.59	10.71	0.017	nao	nao
35	L	exclusao	sim	22.07	20.93	13.32	12.08	0.0	nao	nao
36	L	exclusao	sim	26.36	24.64	18.1	8.21	0.046	nao	nao
37	G	exclusao	sim	29.59	28.05	21.0	8.34	0.023	nao	nao
38	T	exclusao	sim	31.54	30.67	23.41	7.92	0.0	nao	nao
39	W	exclusao	sim	25.55	24.91	18.36	11.77	0.013	nao	nao
40	V	exclusao	sim	30.93	30.93	23.68	10.85	0.035	nao	nao
41	F	exclusao	sim	27.06	27.06	18.82	7.55	0.0	nao	nao
42	Q	exclusao	sim	30.72	30.72	24.52	8.07	0.166	nao	nao
43	V	exclusao	sim	31.26	31.26	24.48	4.27	0.0	nao	nao
44	G	exclusao	sim	31.77	31.77	26.27	7.11	0.0	nao	nao
45	S	exclusao	sim	30.23	30.23	26.25	7.74	0.079	nao	nao
46	S	exclusao	sim	31.95	31.95	27.4	3.84	0.2	nao	nao
47	G	exclusao	sim	29.84	29.84	25.81	6.77	0.093	nao	nao
48	S	exclusao	sim	27.43	27.43	24.46	6.39	0.208	nao	nao
49	Q	exclusao	sim	22.43	22.43	21.15	4.5	0.203	nao	nao
50	R	exclusao	sim	26.16	26.16	24.31	5.81	0.753	nao	nao
51	D	exclusao	sim	28.3	28.3	26.35	6.4	0.284	nao	nao
52	V	exclusao	sim	25.14	25.14	22.76	11.11	0.052	nao	nao
53	N	exclusao	sim	21.97	21.97	21.01	13.84	0.192	nao	sim
54	C	exclusao	sim	22.49	22.49	19.56	10.79	0.0	sim	nao
55	S	exclusao	sim	22.81	22.81	21.43	15.55	0.197	nao	nao
56	V	exclusao	sim	25.38	25.38	23.29	15.88	0.532	nao	nao
57	M	exclusao	sim	27.89	27.89	24.53	10.77	0.081	nao	nao
58	G	exclusao	sim	31.1	31.1	27.51	13.89	0.444	nao	nao
59	P	exclusao	sim	34.02	34.02	29.38	11.96	0.5	nao	nao
60	Q	exclusao	sim	31.58	31.58	26.12	10.89	0.202	nao	nao
61	E	exclusao	sim	35.4	35.4	30.29	7.75	0.35	nao	nao
62	K	exclusao	sim	34.29	34.29	27.99	3.7	0.056	nao	nao
63	K	exclusao	sim	35.51	35.51	27.9	5.05	0.32	nao	nao
64	V	exclusao	sim	32.86	32.86	24.68	3.83	0.0	nao	nao
65	V	exclusao	sim	33.69	33.69	24.89	7.69	0.007	nao	nao
66	V	exclusao	sim	29.67	29.52	20.75	8.02	0.0	nao	nao
67	Y	exclusao	sim	31.19	30.1	21.53	6.57	0.022	nao	nao
68	L	exclusao	sim	26.25	25.46	17.16	7.14	0.006	nao	nao
69	Q	exclusao	sim	29.05	26.87	19.06	2.93	0.0	nao	nao
70	K	exclusao	sim	28.81	26.18	13.63	3.03	0.066	nao	nao
71	L	exclusao	sim	25.15	22.65	15.41	3.57	0.0	nao	nao
72	D	exclusao	sim	25.4	23.19	15.33	5.42	0.0	nao	nao
73	T	exclusao	sim	28.51	26.51	18.41	2.85	0.0	nao	nao
74	A	exclusao	sim	28.57	27.87	18.88	6.09	0.0	nao	nao
75	Y	exclusao	sim	31.87	31.05	22.17	2.99	0.0	nao	nao
76	D	exclusao	sim	34.39	34.06	24.98	7.04	0.0	nao	nao
77	D	exclusao	sim	37.11	37.04	27.96	6.4	0.296	nao	nao
78	L	exclusao	sim	38.46	38.46	28.52	3.36	0.047	nao	nao
79	G	exclusao	sim	37.94	37.59	25.99	3.7	0.0	nao	nao
80	N	exclusao	sim	34.67	34.28	25.16	4.23	0.0	nao	nao
81	S	exclusao	sim	31.99	31.7	22.55	3.65	0.035	nao	nao
82	G	exclusao	sim	28.72	28.1	19.13	6.88	0.0	nao	nao
83	H	exclusao	sim	25.29	24.73	15.7	6.72	0.1	nao	nao
84	F	exclusao	sim	22.8	21.57	12.82	7.29	0.0	nao	nao
85	T	exclusao	sim	18.85	17.11	8.73	10.32	0.0	nao	nao
86	I	exclusao	sim	17.15	15.75	7.57	11.24	0.0	nao	nao
87	I	exclusao	sim	13.39	13.35	4.96	13.5	0.006	nao	nao
88	Y	exclusao	sim	10.67	7.48	5.88	11.07	0.0	nao	nao
89	N	exclusao	sim	13.12	11.67	8.48	11.4	0.0	nao	nao
90	Q	exclusao	sim	11.7	11.7	8.29	14.33	0.0	nao	nao
91	G	exclusao	sim	16.35	16.13	9.6	15.58	0.0	nao	nao
92	F	exclusao	sim	18.73	18.73	10.75	11.68	0.005	nao	nao
93	E	exclusao	sim	18.8	18.8	10.53	11.24	0.0	nao	nao
94	I	exclusao	sim	22.59	22.59	13.68	9.08	0.0	nao	nao
95	V	exclusao	sim	23.15	23.15	14.67	9.51	0.007	nao	nao
96	L	exclusao	sim	27.65	27.65	18.96	6.01	0.0	nao	nao
97	N	exclusao	sim	30.92	30.92	22.36	4.51	0.011	nao	nao
98	D	exclusao	sim	28.94	28.94	20.01	2.5	0.011	nao	nao
99	Y	exclusao	sim	26.56	26.56	18.58	2.78	0.005	nao	nao
100	K	exclusao	sim	21.11	21.11	14.41	6.95	0.0	nao	nao
101	W	exclusao	sim	21.96	21.96	13.92	3.73	0.0	nao	nao
102	F	exclusao	sim	16.16	16.16	10.17	9.57	0.0	nao	nao
103	A	exclusao	sim	19.15	19.15	12.43	12.27	0.0	nao	nao
104	F	exclusao	sim	14.06	14.06	9.76	15.25	0.0	nao	nao
105	F	exclusao	sim	19.05	18.35	12.74	14.57	0.0	nao	nao
106	K	exclusao	sim	21.6	21.48	17.36	18.88	0.043	nao	nao
107	Y	exclusao	sim	17.36	17.36	16.49	21.47	0.0	nao	nao
108	K	exclusao	sim	22.93	22.93	21.81	24.03	0.31	nao	nao
109	E	exclusao	sim	18.79	18.79	20.37	26.09	0.182	nao	nao
110	E	exclusao	sim	25.48	25.48	26.52	28.67	0.575	nao	nao
111	G	exclusao	sim	25.52	25.52	27.88	30.33	0.468	nao	nao
112	S	exclusao	sim	23.21	23.13	25.97	26.61	0.859	nao	nao
113	K	exclusao	sim	24.06	24.01	25.42	25.83	0.408	nao	nao
114	V	exclusao	sim	20.17	20.06	20.67	22.11	0.232	nao	nao
115	T	exclusao	sim	22.94	22.64	21.51	21.2	0.094	nao	nao
116	T	exclusao	sim	20.02	19.21	17.83	16.93	0.033	nao	nao
117	Y	exclusao	sim	23.35	22.68	18.97	18.18	0.059	nao	nao
118	C	exclusao	sim	21.84	20.37	17.43	14.27	0.015	sim	nao
119	N	exclusao	sim	25.68	24.7	20.22	17.3	0.035	nao	sim
120	E	exclusao	sim	23.67	23.51	18.3	16.84	0.029	nao	nao
121	T	exclusao	sim	23.68	23.68	17.68	12.98	0.012	nao	nao
122	M	exclusao	sim	20.56	20.56	17.23	13.54	0.0	nao	nao
123	T	exclusao	sim	22.01	22.01	17.69	12.42	0.0	nao	nao
124	G	exclusao	sim	22.68	22.68	17.38	9.48	0.0	nao	nao
125	W	exclusao	sim	18.67	18.67	14.79	7.8	0.031	nao	nao
126	V	exclusao	sim	24.65	24.65	18.76	3.61	0.0	nao	nao
127	H	exclusao	sim	21.75	21.75	16.44	5.92	0.0	nao	nao
128	D	exclusao	sim	25.78	25.78	19.98	3.9	0.0	nao	nao
129	V	exclusao	sim	24.73	24.73	19.22	4.41	0.021	nao	nao
130	L	exclusao	sim	25.44	25.44	18.68	2.2	0.006	nao	nao
131	G	exclusao	sim	25.14	25.14	20.71	3.72	0.0	nao	nao
132	R	exclusao	sim	27.5	27.5	19.36	2.2	0.004	nao	nao
133	N	exclusao	sim	28.29	28.29	23.0	2.91	0.0	nao	nao
134	W	exclusao	sim	21.54	21.54	17.83	6.34	0.0	nao	nao
135	A	propeptideo	sim	26.35	26.35	21.23	5.35	0.0	nao	nao
136	C	propeptideo	sim	26.66	26.66	22.18	7.35	0.0	sim	nao
137	F	propeptideo	sim	24.46	24.46	17.5	6.95	0.0	nao	nao
138	T	propeptideo	sim	27.72	27.72	21.8	9.89	0.0	nao	nao
139	G	propeptideo	sim	27.47	27.47	21.09	11.78	0.01	nao	nao
140	K	propeptideo	sim	29.27	29.27	22.59	13.79	0.18	nao	nao
141	K	propeptideo	sim	28.46	26.74	21.2	11.62	0.033	nao	nao
142	V	propeptideo	sim	32.47	31.64	25.15	10.6	0.262	nao	nao
143	G	propeptideo	sim	32.19	30.75	24.38	9.12	0.081	nao	nao
144	T	propeptideo	nao						nao	nao
145	A	propeptideo	nao						nao	nao
146	S	propeptideo	nao						nao	nao
147	E	propeptideo	nao						nao	nao
148	N	propeptideo	nao						nao	nao
149	V	propeptideo	nao						nao	nao
150	Y	propeptideo	nao						nao	nao
151	V	propeptideo	nao						nao	nao
152	N	propeptideo	nao						nao	nao
153	I	propeptideo	nao						nao	nao
154	A	propeptideo	nao						nao	nao
155	H	propeptideo	nao						nao	nao
156	L	propeptideo	nao						nao	nao
157	K	propeptideo	nao						nao	nao
158	N	propeptideo	nao						nao	nao
159	S	propeptideo	nao						nao	nao
160	Q	propeptideo	nao						nao	nao
161	E	propeptideo	nao						nao	nao
162	K	propeptideo	nao						nao	nao
163	Y	propeptideo	nao						nao	nao
164	S	propeptideo	nao						nao	nao
165	N	propeptideo	nao						nao	nao
166	R	propeptideo	nao						nao	nao
167	L	propeptideo	nao						nao	nao
168	Y	propeptideo	nao						nao	nao
169	K	propeptideo	nao						nao	nao
170	Y	propeptideo	nao						nao	nao
171	D	propeptideo	nao						nao	nao
172	H	propeptideo	nao						nao	nao
173	N	propeptideo	nao						nao	nao
174	F	propeptideo	nao						nao	nao
175	V	propeptideo	nao						nao	nao
176	K	propeptideo	nao						nao	nao
177	A	propeptideo	nao						nao	nao
178	I	propeptideo	nao						nao	nao
179	N	propeptideo	nao						nao	nao
180	A	propeptideo	nao						nao	nao
181	I	propeptideo	nao						nao	nao
182	Q	propeptideo	nao						nao	nao
183	K	propeptideo	nao						nao	nao
184	S	propeptideo	nao						nao	nao
185	W	propeptideo	nao						nao	nao
186	T	propeptideo	nao						nao	nao
187	A	propeptideo	nao						nao	nao
188	T	propeptideo	nao						nao	nao
189	T	propeptideo	nao						nao	nao
190	Y	propeptideo	nao						nao	nao
191	M	propeptideo	nao						nao	nao
192	E	propeptideo	nao						nao	nao
193	Y	propeptideo	nao						nao	nao
194	E	propeptideo	nao						nao	nao
195	T	propeptideo	nao						nao	nao
196	L	propeptideo	nao						nao	nao
197	T	propeptideo	nao						nao	nao
198	L	propeptideo	nao						nao	nao
199	G	propeptideo	nao						nao	nao
200	D	propeptideo	nao						nao	nao
201	M	propeptideo	nao						nao	nao
202	I	propeptideo	nao						nao	nao
203	R	propeptideo	nao						nao	nao
204	R	propeptideo	nao						nao	nao
205	S	propeptideo	nao						nao	nao
206	G	propeptideo	nao						nao	nao
207	G	propeptideo	nao						nao	nao
208	H	propeptideo	nao						nao	nao
209	S	propeptideo	nao						nao	nao
210	R	propeptideo	nao						nao	nao
211	K	propeptideo	nao						nao	nao
212	I	propeptideo	nao						nao	nao
213	P	propeptideo	nao						nao	nao
214	R	propeptideo	nao						nao	nao
215	P	propeptideo	nao						nao	nao
216	K	propeptideo	nao						nao	nao
217	P	propeptideo	nao						nao	nao
218	A	propeptideo	nao						nao	nao
219	P	propeptideo	nao						nao	nao
220	L	propeptideo	nao						nao	nao
221	T	propeptideo	nao						nao	nao
222	A	propeptideo	nao						nao	nao
223	E	propeptideo	nao						nao	nao
224	I	propeptideo	nao						nao	nao
225	Q	propeptideo	nao						nao	nao
226	Q	propeptideo	nao						nao	nao
227	K	propeptideo	nao						nao	nao
228	I	propeptideo	nao						nao	nao
229	L	propeptideo	nao						nao	nao
230	H	propeptideo	nao						nao	nao
231	L	cadeia_pesada	sim	25.16	21.83	22.64	3.7	0.011	nao	nao
232	P	cadeia_pesada	sim	26.43	21.52	25.22	6.39	0.076	nao	nao
233	T	cadeia_pesada	sim	26.04	19.86	25.95	6.51	0.14	nao	nao
234	S	cadeia_pesada	sim	24.35	18.02	25.1	9.78	0.121	nao	nao
235	W	cadeia_pesada	sim	20.39	14.07	21.3	8.45	0.03	nao	nao
236	D	cadeia_pesada	sim	18.61	11.55	22.49	11.94	0.006	nao	nao
237	W	cadeia_pesada	sim	17.28	12.74	18.75	9.96	0.004	nao	nao
238	R	cadeia_pesada	sim	16.74	8.53	22.19	13.4	0.078	nao	nao
239	N	cadeia_pesada	sim	21.19	14.67	25.24	9.6	0.176	nao	nao
240	V	cadeia_pesada	sim	22.43	17.41	25.04	7.16	0.0	nao	nao
241	H	cadeia_pesada	sim	26.48	20.36	29.43	3.59	0.166	nao	nao
242	G	cadeia_pesada	sim	25.53	19.25	30.37	8.09	0.49	nao	nao
243	I	cadeia_pesada	sim	22.67	17.07	26.73	9.22	0.018	nao	nao
244	N	cadeia_pesada	sim	18.36	12.69	23.89	12.67	0.143	nao	nao
245	F	cadeia_pesada	sim	16.33	13.27	20.65	9.1	0.004	nao	nao
246	V	cadeia_pesada	sim	13.23	8.57	19.0	15.05	0.0	nao	nao
247	S	cadeia_pesada	sim	11.85	7.98	18.73	16.55	0.0	nao	nao
248	P	cadeia_pesada	sim	11.51	6.66	19.95	18.73	0.114	nao	nao
249	V	cadeia_pesada	sim	11.48	3.92	20.48	22.68	0.025	nao	nao
250	R	cadeia_pesada	sim	9.23	4.37	19.29	19.06	0.0	nao	nao
251	N	cadeia_pesada	sim	8.29	6.56	19.49	25.7	0.176	nao	nao
252	Q	cadeia_pesada	sim	3.13	3.13	14.69	24.17	0.0	nao	nao
253	A	cadeia_pesada	sim	7.52	7.52	19.44	28.02	0.275	nao	nao
254	S	cadeia_pesada	sim	8.36	8.36	19.86	30.16	0.47	nao	nao
255	C	cadeia_pesada	sim	4.7	4.7	16.32	25.32	0.0	sim	nao
256	G	cadeia_pesada	sim	3.56	3.56	12.7	24.21	0.0	nao	nao
257	S	cadeia_pesada	sim	1.33	1.33	11.96	22.05	0.0	nao	nao
258	C	cadeia_pesada	sim	0.0	0.0	10.12	20.36	0.0	nao	nao
259	Y	cadeia_pesada	sim	1.33	1.33	7.32	18.26	0.0	nao	nao
260	S	cadeia_pesada	sim	3.12	3.12	9.77	17.81	0.0	nao	nao
261	F	cadeia_pesada	sim	3.0	3.0	11.79	19.41	0.0	nao	nao
262	A	cadeia_pesada	sim	2.82	2.82	8.92	17.26	0.0	nao	nao
263	S	cadeia_pesada	sim	4.72	4.72	7.59	14.69	0.0	nao	nao
264	M	cadeia_pesada	sim	6.65	6.65	11.73	14.02	0.0	nao	nao
265	G	cadeia_pesada	sim	7.45	7.45	13.34	15.72	0.0	nao	nao
266	M	cadeia_pesada	sim	8.77	8.77	8.66	12.7	0.0	nao	nao
267	L	cadeia_pesada	sim	10.76	10.76	12.64	10.17	0.0	nao	nao
268	E	cadeia_pesada	sim	10.67	9.91	15.94	12.71	0.0	nao	nao
269	A	cadeia_pesada	sim	13.33	12.04	17.29	11.63	0.0	nao	nao
270	R	cadeia_pesada	sim	14.63	14.63	13.2	8.67	0.004	nao	nao
271	I	cadeia_pesada	sim	16.17	16.17	18.72	7.67	0.0	nao	nao
272	R	cadeia_pesada	sim	16.12	13.25	21.01	7.2	0.012	nao	nao
273	I	cadeia_pesada	sim	18.21	16.23	19.59	6.59	0.0	nao	nao
274	L	cadeia_pesada	sim	19.87	19.87	19.83	4.23	0.018	nao	nao
275	T	cadeia_pesada	sim	22.02	21.0	24.3	3.36	0.0	nao	nao
276	N	cadeia_pesada	sim	23.68	21.61	26.02	4.39	0.056	nao	sim
277	N	cadeia_pesada	sim	20.72	17.48	25.13	6.56	0.092	nao	nao
278	S	cadeia_pesada	sim	23.89	21.85	27.67	4.73	0.035	nao	nao
279	Q	cadeia_pesada	sim	19.96	18.6	24.16	6.18	0.0	nao	nao
280	T	cadeia_pesada	sim	17.82	16.09	23.73	10.62	0.076	nao	nao
281	P	cadeia_pesada	sim	15.0	14.45	20.81	11.02	0.0	nao	nao
282	I	cadeia_pesada	sim	13.19	12.38	20.34	13.83	0.0	nao	nao
283	L	cadeia_pesada	sim	11.23	11.23	16.15	10.24	0.0	nao	nao
284	S	cadeia_pesada	sim	10.38	10.38	16.5	13.77	0.0	nao	nao
285	P	cadeia_pesada	sim	7.49	7.49	15.31	16.64	0.0	nao	nao
286	Q	cadeia_pesada	sim	9.85	9.85	17.38	17.93	0.0	nao	nao
287	E	cadeia_pesada	sim	12.0	12.0	16.83	12.48	0.0	nao	nao
288	V	cadeia_pesada	sim	8.66	8.66	12.09	14.54	0.0	nao	nao
289	V	cadeia_pesada	sim	6.89	6.89	14.89	18.12	0.0	nao	nao
290	S	cadeia_pesada	sim	11.47	11.47	17.46	18.43	0.0	nao	nao
291	C	cadeia_pesada	sim	13.76	13.76	17.14	15.15	0.13	sim	nao
292	S	cadeia_pesada	sim	12.28	12.28	12.58	13.68	0.007	nao	nao
293	Q	cadeia_pesada	sim	14.87	14.87	13.6	14.83	0.156	nao	nao
294	Y	cadeia_pesada	sim	11.81	11.81	9.24	9.22	0.005	nao	nao
295	A	cadeia_pesada	sim	9.46	9.46	10.25	16.54	0.033	nao	nao
296	Q	cadeia_pesada	sim	9.77	9.77	10.86	20.07	0.048	nao	nao
297	G	cadeia_pesada	sim	6.76	6.76	13.6	21.04	0.0	nao	nao
298	C	cadeia_pesada	sim	7.23	7.23	15.44	23.9	0.0	sim	nao
299	E	cadeia_pesada	sim	8.02	8.02	12.87	23.06	0.146	nao	nao
300	G	cadeia_pesada	sim	6.21	6.21	10.08	21.43	0.0	nao	nao
301	G	cadeia_pesada	sim	6.02	6.02	6.27	18.51	0.0	nao	nao
302	F	cadeia_pesada	sim	7.63	7.63	3.56	15.21	0.0	nao	nao
303	P	cadeia_pesada	sim	5.97	5.97	3.63	14.05	0.0	nao	nao
304	Y	cadeia_pesada	sim	9.84	9.84	3.24	12.61	0.0	nao	nao
305	L	cadeia_pesada	sim	11.25	11.25	5.16	12.04	0.006	nao	nao
306	I	cadeia_pesada	sim	8.2	8.2	7.09	11.02	0.0	nao	nao
307	A	cadeia_pesada	sim	9.32	9.32	8.05	9.66	0.0	nao	nao
308	G	cadeia_pesada	sim	11.75	11.75	8.34	7.89	0.0	nao	nao
309	K	cadeia_pesada	sim	14.1	14.1	9.3	7.24	0.0	nao	nao
310	Y	cadeia_pesada	sim	12.98	12.98	10.91	7.46	0.031	nao	nao
311	A	cadeia_pesada	sim	13.55	13.55	12.28	5.67	0.0	nao	nao
312	Q	cadeia_pesada	sim	16.23	16.23	13.74	2.8	0.0	nao	nao
313	D	cadeia_pesada	sim	18.18	18.18	14.61	4.23	0.0	nao	nao
314	F	cadeia_pesada	sim	17.61	17.61	16.21	5.67	0.166	nao	nao
315	G	cadeia_pesada	sim	15.36	15.36	16.8	6.27	0.0	nao	nao
316	L	cadeia_pesada	sim	11.81	11.81	13.88	7.45	0.0	nao	nao
317	V	cadeia_pesada	sim	14.21	14.21	18.95	9.59	0.0	nao	nao
318	E	cadeia_pesada	sim	15.64	15.64	21.55	9.55	0.044	nao	nao
319	E	cadeia_pesada	sim	12.36	12.36	20.65	14.15	0.016	nao	nao
320	A	cadeia_pesada	sim	17.22	17.22	24.48	15.69	0.178	nao	nao
321	C	cadeia_pesada	sim	18.36	18.36	24.44	12.34	0.0	sim	nao
322	F	cadeia_pesada	sim	14.27	14.27	21.72	15.55	0.0	nao	nao
323	P	cadeia_pesada	sim	14.06	14.06	22.93	18.5	0.076	nao	nao
324	Y	cadeia_pesada	sim	6.47	6.47	17.77	20.56	0.005	nao	nao
325	T	cadeia_pesada	sim	11.63	11.63	22.08	23.05	0.038	nao	nao
326	G	cadeia_pesada	sim	9.54	9.54	20.58	24.74	0.0	nao	nao
327	T	cadeia_pesada	sim	10.66	10.66	20.39	24.38	0.238	nao	nao
328	D	cadeia_pesada	sim	10.68	10.68	18.23	24.37	0.056	nao	nao
329	S	cadeia_pesada	sim	13.92	13.92	22.1	22.53	0.047	nao	nao
330	P	cadeia_pesada	sim	17.05	17.05	23.78	20.95	0.311	nao	nao
331	C	cadeia_pesada	sim	17.68	17.68	21.78	16.33	0.299	sim	nao
332	K	cadeia_pesada	sim	18.85	18.85	24.66	17.65	0.428	nao	nao
333	M	cadeia_pesada	sim	18.05	18.05	22.45	12.31	0.118	nao	nao
334	K	cadeia_pesada	sim	21.72	21.72	27.4	12.42	0.046	nao	nao
335	E	cadeia_pesada	sim	24.88	24.88	29.64	9.87	0.43	nao	nao
336	D	cadeia_pesada	sim	24.48	24.48	28.34	6.4	0.492	nao	nao
337	C	cadeia_pesada	sim	20.93	20.93	25.12	6.72	0.007	sim	nao
338	F	cadeia_pesada	sim	19.4	19.4	22.9	3.27	0.04	nao	nao
339	R	cadeia_pesada	sim	16.64	16.64	18.85	2.91	0.0	nao	nao
340	Y	cadeia_pesada	sim	16.32	16.32	17.3	5.03	0.0	nao	nao
341	Y	cadeia_pesada	sim	17.44	17.44	16.53	3.03	0.024	nao	nao
342	S	cadeia_pesada	sim	14.55	14.55	13.02	3.81	0.0	nao	nao
343	S	cadeia_pesada	sim	19.03	19.03	16.03	2.5	0.007	nao	nao
344	E	cadeia_pesada	sim	16.83	16.83	12.44	5.86	0.117	nao	nao
345	Y	cadeia_pesada	sim	15.37	15.37	9.11	7.92	0.0	nao	nao
346	H	cadeia_pesada	sim	15.37	15.18	8.05	11.69	0.026	nao	nao
347	Y	cadeia_pesada	sim	13.33	11.69	3.32	9.57	0.0	nao	nao
348	V	cadeia_pesada	sim	15.88	13.92	8.95	7.41	0.0	nao	nao
349	G	cadeia_pesada	sim	19.91	17.4	12.1	5.28	0.0	nao	nao
350	G	cadeia_pesada	sim	20.84	18.68	11.59	7.32	0.012	nao	nao
351	F	cadeia_pesada	sim	19.36	16.38	9.6	3.57	0.0	nao	nao
352	Y	cadeia_pesada	sim	14.4	11.27	6.72	6.73	0.0	nao	nao
353	G	cadeia_pesada	sim	18.61	15.24	9.95	3.11	0.0	nao	nao
354	G	cadeia_pesada	sim	20.43	16.7	11.79	3.68	0.0	nao	nao
355	C	cadeia_pesada	sim	16.77	12.61	10.48	3.03	0.013	nao	nao
356	N	cadeia_pesada	sim	19.77	15.5	13.55	2.85	0.0	nao	nao
357	E	cadeia_pesada	sim	20.77	16.1	16.03	2.94	0.0	nao	nao
358	A	cadeia_pesada	sim	22.59	18.32	17.89	2.93	0.0	nao	nao
359	L	cadeia_pesada	sim	20.02	17.36	15.27	3.85	0.006	nao	nao
360	M	cadeia_pesada	sim	15.28	11.16	12.39	6.75	0.0	nao	nao
361	K	cadeia_pesada	sim	19.83	16.92	16.59	4.67	0.0	nao	nao
362	L	cadeia_pesada	sim	21.24	19.28	17.74	3.65	0.018	nao	nao
363	E	cadeia_pesada	sim	17.0	16.36	13.18	9.01	0.0	nao	nao
364	L	cadeia_pesada	sim	15.81	12.73	15.93	11.46	0.0	nao	nao
365	V	cadeia_pesada	sim	20.1	17.37	18.72	9.31	0.006	nao	nao
366	H	cadeia_pesada	sim	21.51	19.69	19.39	7.37	0.015	nao	nao
367	H	cadeia_pesada	sim	17.79	17.53	16.4	10.16	0.005	nao	nao
368	G	cadeia_pesada	sim	15.46	14.13	14.77	12.51	0.0	nao	nao
369	P	cadeia_pesada	sim	12.63	10.69	12.91	14.11	0.0	nao	nao
370	M	cadeia_pesada	sim	10.12	9.93	9.89	12.0	0.0	nao	nao
371	A	cadeia_pesada	sim	7.56	7.56	6.82	13.1	0.0	nao	nao
372	V	cadeia_pesada	sim	7.33	4.09	7.49	12.27	0.0	nao	nao
373	A	cadeia_pesada	sim	7.6	3.23	6.55	11.16	0.0	nao	nao
374	F	cadeia_pesada	sim	7.98	3.07	9.74	12.97	0.0	nao	nao
375	E	cadeia_pesada	sim	10.21	5.39	12.69	13.99	0.0	nao	nao
376	V	cadeia_pesada	sim	8.19	3.49	14.77	17.34	0.0	nao	nao
377	Y	cadeia_pesada	sim	12.25	7.67	17.92	14.74	0.005	nao	nao
378	D	cadeia_pesada	sim	14.76	10.62	21.57	22.93	0.206	nao	nao
379	D	cadeia_pesada	sim	16.37	10.54	22.05	21.7	0.099	nao	nao
380	F	cadeia_pesada	sim	10.3	4.1	17.65	20.22	0.0	nao	nao
381	L	cadeia_pesada	sim	11.56	7.81	20.4	24.4	0.216	nao	nao
382	H	cadeia_pesada	sim	15.83	9.44	24.37	27.0	0.252	nao	nao
383	Y	cadeia_pesada	sim	15.28	7.11	22.69	21.03	0.009	nao	nao
384	K	cadeia_pesada	sim	18.03	9.92	25.96	25.69	0.29	nao	nao
385	K	cadeia_pesada	sim	19.41	11.12	26.68	22.76	0.438	nao	nao
386	G	cadeia_pesada	sim	19.19	11.66	24.29	19.31	0.0	nao	nao
387	I	cadeia_pesada	sim	19.73	12.86	23.65	15.01	0.023	nao	nao
388	Y	cadeia_pesada	sim	15.42	9.93	19.5	16.04	0.0	nao	nao
389	H	cadeia_pesada	sim	18.79	12.83	22.44	15.17	0.137	nao	nao
390	H	cadeia_pesada	sim	17.53	12.64	21.45	17.58	0.347	nao	nao
391	T	cadeia_pesada	sim	17.63	12.91	21.74	16.78	0.206	nao	nao
392	G	cadeia_pesada	sim	18.3	13.54	21.12	15.42	0.375	nao	nao
393	L	cadeia_pesada	sim	19.19	14.25	19.19	11.26	0.735	nao	nao
394	R	cadeia_pesada	sim	17.93	13.36	15.99	6.04	0.481	nao	nao
395	D	cadeia_leve	sim	28.67	24.94	17.79	3.08	0.287	nao	nao
396	P	cadeia_leve	sim	26.6	23.09	19.61	3.14	0.327	nao	nao
397	F	cadeia_leve	sim	22.99	19.53	14.52	3.64	0.005	nao	nao
398	N	cadeia_leve	sim	21.45	17.87	15.02	3.08	0.039	nao	nao
399	P	cadeia_leve	sim	18.32	15.31	11.56	5.16	0.015	nao	nao
400	F	cadeia_leve	sim	14.27	10.86	10.92	5.38	0.032	nao	nao
401	E	cadeia_leve	sim	12.89	8.88	10.17	4.57	0.044	nao	nao
402	L	cadeia_leve	sim	11.69	7.18	11.58	9.53	0.006	nao	nao
403	T	cadeia_leve	sim	8.26	3.91	7.93	11.23	0.0	nao	nao
404	N	cadeia_leve	sim	4.51	1.33	10.73	15.69	0.052	nao	nao
405	H	cadeia_leve	sim	3.39	0.0	9.49	15.84	0.0	nao	nao
406	A	cadeia_leve	sim	3.46	1.33	7.31	16.93	0.0	nao	nao
407	V	cadeia_leve	sim	5.37	3.42	9.45	16.7	0.0	nao	nao
408	L	cadeia_leve	sim	7.16	5.54	11.69	17.48	0.0	nao	nao
409	L	cadeia_leve	sim	10.38	7.63	12.58	11.7	0.006	nao	nao
410	V	cadeia_leve	sim	12.64	7.62	15.86	16.1	0.0	nao	nao
411	G	cadeia_leve	sim	16.12	10.52	18.12	13.17	0.0	nao	nao
412	Y	cadeia_leve	sim	19.36	13.26	20.24	8.1	0.0	nao	nao
413	G	cadeia_leve	sim	22.02	15.34	23.01	10.4	0.0	nao	nao
414	T	cadeia_leve	sim	25.19	18.03	26.2	9.84	0.051	nao	nao
415	D	cadeia_leve	sim	26.42	18.85	28.05	13.44	0.089	nao	nao
416	S	cadeia_leve	sim	29.3	21.56	31.31	14.1	0.194	nao	nao
417	A	cadeia_leve	sim	31.28	23.66	33.59	15.23	0.524	nao	nao
418	S	cadeia_leve	sim	28.51	21.92	30.79	12.99	0.336	nao	nao
419	G	cadeia_leve	sim	28.49	22.2	28.7	9.68	0.308	nao	nao
420	M	cadeia_leve	sim	23.85	17.91	25.68	11.18	0.151	nao	nao
421	D	cadeia_leve	sim	22.21	16.57	22.9	6.22	0.084	nao	nao
422	Y	cadeia_leve	sim	19.75	13.27	20.64	10.49	0.0	nao	nao
423	W	cadeia_leve	sim	16.33	10.0	16.08	7.82	0.0	nao	nao
424	I	cadeia_leve	sim	14.23	7.54	17.22	14.53	0.0	nao	nao
425	V	cadeia_leve	sim	10.33	3.8	14.19	15.92	0.0	nao	nao
426	K	cadeia_leve	sim	7.98	1.33	14.58	19.8	0.0	nao	nao
427	N	cadeia_leve	sim	6.43	0.0	15.56	22.34	0.0	nao	nao
428	S	cadeia_leve	sim	4.25	1.33	14.29	23.42	0.0	nao	nao
429	W	cadeia_leve	sim	5.92	3.25	16.65	23.22	0.131	nao	nao
430	G	cadeia_leve	sim	10.39	5.21	20.72	28.68	0.0	nao	nao
431	T	cadeia_leve	sim	13.79	6.86	23.56	26.93	0.126	nao	nao
432	G	cadeia_leve	sim	15.49	8.87	25.43	31.01	0.357	nao	nao
433	W	cadeia_leve	sim	11.6	3.33	19.7	23.4	0.021	nao	nao
434	G	cadeia_leve	sim	15.12	7.13	24.05	26.16	0.0	nao	nao
435	E	cadeia_leve	sim	16.51	7.75	24.01	21.1	0.01	nao	nao
436	N	cadeia_leve	sim	15.33	7.02	23.44	23.9	0.189	nao	nao
437	G	cadeia_leve	sim	11.52	2.89	19.44	24.42	0.0	nao	nao
438	Y	cadeia_leve	sim	13.45	4.43	19.46	20.89	0.005	nao	nao
439	F	cadeia_leve	sim	10.09	4.19	15.51	17.89	0.0	nao	nao
440	R	cadeia_leve	sim	16.06	8.56	20.48	16.56	0.021	nao	nao
441	I	cadeia_leve	sim	14.33	9.43	16.79	12.7	0.0	nao	nao
442	R	cadeia_leve	sim	18.41	13.22	18.71	10.17	0.235	nao	nao
443	R	cadeia_leve	sim	20.2	15.09	19.49	5.78	0.016	nao	nao
444	G	cadeia_leve	sim	21.3	15.91	19.36	5.34	0.094	nao	nao
445	T	cadeia_leve	sim	20.51	15.07	18.69	7.12	0.378	nao	nao
446	D	cadeia_leve	sim	16.68	11.39	13.64	6.25	0.099	nao	nao
447	E	cadeia_leve	sim	14.86	9.44	15.23	10.72	0.019	nao	nao
448	C	cadeia_leve	sim	12.52	7.4	13.23	11.48	0.0	nao	nao
449	A	cadeia_leve	sim	12.88	7.7	10.6	8.73	0.025	nao	nao
450	I	cadeia_leve	sim	12.25	7.18	11.07	9.15	0.0	nao	nao
451	E	cadeia_leve	sim	15.08	9.75	11.47	4.77	0.01	nao	nao
452	S	cadeia_leve	sim	13.48	8.88	8.32	5.32	0.0	nao	nao
453	I	cadeia_leve	sim	10.84	7.09	3.86	7.1	0.0	nao	nao
454	A	cadeia_leve	sim	12.67	9.74	6.66	8.84	0.0	nao	nao
455	V	cadeia_leve	sim	11.0	10.55	3.61	11.92	0.0	nao	nao
456	A	cadeia_leve	sim	13.32	13.32	8.04	11.49	0.0	nao	nao
457	A	cadeia_leve	sim	13.25	13.25	10.17	8.44	0.0	nao	nao
458	T	cadeia_leve	sim	16.06	16.06	13.2	4.18	0.0	nao	nao
459	P	cadeia_leve	sim	15.9	15.9	15.56	4.61	0.0	nao	nao
460	I	cadeia_leve	sim	18.7	18.7	18.38	3.44	0.0	nao	nao
461	P	cadeia_leve	sim	20.61	20.61	21.28	2.78	0.0	nao	nao
462	K	cadeia_leve	sim	22.35	22.35	24.2	3.79	0.079	nao	nao
463	L	cadeia_leve	sim	25.92	25.92	23.9	3.53	0.006	nao	nao
